# Somatic Mutations in Collagens are Associated with a Distinct Tumor Environment and Overall Survival in Gastric Cancer

**DOI:** 10.1101/2021.01.19.426938

**Authors:** Alexander S. Brodsky, Jay Khurana, Kevin S. Guo, Elizabeth Y. Wu, Dongfang Yang, Ayesha S. Siddique, Ian Y. Wong, Ece D. Gamsiz Uzun, Murray B. Resnick

## Abstract

**Background:** Gastric cancer is a heterogeneous disease with poorly understood genetic and microenvironmental factors. Mutations in collagen genes are associated with genetic diseases that compromise tissue integrity, but their role in tumor progression has not been extensively reported. Aberrant collagen expression has been long associated with malignant tumor growth, invasion, chemoresistance, and patient outcomes. We hypothesized that somatic mutations in collagens could functionally alter the tumor extracellular matrix.

**Methods:** We used publicly available datasets including The Tumor Cancer Genome Atlas (TCGA) to interrogate somatic mutations in collagens in stomach adenocarcinomas. To demonstrate that collagens were significantly mutated above background mutation rates, we used a moderated Kolmogorov-Smirnov test along with combination analysis with a bootstrap approach to define the background accounting for mutation rates. Association between mutations and clinicopathological features was evaluated by Fisher or chi-squared tests. Association with overall survival was assessed by Kaplan-Meier and the Cox-Proportional Hazards Model. Gene Set Enrichment Analysis was used to interrogate pathways. Immunohistochemistry and *in situ* hybridization tested expression of COL7A1 in stomach tumors.

**Results:** In stomach adenocarcinomas, we identified individual collagen genes and sets of collagen genes harboring somatic mutations at a high frequency compared to background in both microsatellite stable, and microsatellite instable tumors in TCGA. Many of the missense mutations resemble the same types of loss of function mutations in collagenopathies that disrupt tissue formation and destabilize cells providing guidance to interpret the somatic mutations. We identified combinations of somatic mutations in collagens associated with overall survival, with a distinctive tumor microenvironment marked by lower matrisome expression and immune cell signatures. Truncation mutations were strongly associated with improved outcomes suggesting that loss of expression of secreted collagens impact tumor progression and treatment response. Germline collagenopathy variants guided interpretation of impactful somatic mutations on tumors.

**Conclusions:** These observations highlight that many collagens, expressed in non-physiologically relevant conditions in tumors, harbor impactful somatic mutations in tumors, suggesting new approaches for classification and therapy development in stomach cancer. In sum, these findings demonstrate how classification of tumors by collagen mutations identified strong links between specific genotypes and the tumor environment.

**Research Highlights:** Collagen mutations are prevalent in stomach cancer

Collagen somatic missense mutations resemble collagenopathy mutations

Collagen mutations associate with overall survival in stomach cancer

Tumors with collagen mutations have distinct molecular pathways and tumor microenvironments
