## Supplemental File 3 for "Somatic Mutations in Collagens are Associated with a Distinct Tumor Environment and Overall Survival in Gastric Cancer"

### Sheet: Sheet1
Collagen	Average RSEM
COL1A1	15.8532
COL1A2	14.8913
COL2A1	1.68992
COL3A1	15.0495
COL4A1	13.4127
COL4A2	13.3668
COL4A3	4.11238
COL4A4	6.47699
COL4A5	7.49539
COL4A6	5.34383
COL5A1	12.5925
COL5A2	11.8893
COL5A3	8.85182
COL6A1	12.9431
COL6A2	13.2734
COL6A3	13.6299
col6a5	NA
COL6A6	2.59241
COL7A1	8.49668
COL8A1	8.8679
COL8A2	7.7723
COL9A1	5.1799
COL9A2	7.11418
COL9A3	5.70688
COL10A1	8.35196
COL11A1	7.08989
COL11A2	3.89884
COL12A1	12.2077
COL13A1	5.03875
COL14A1	9.77788
COL15A1	11.4983
COL16A1	9.41466
COL17A1	8.50704
COL18A1	12.0149
COL19A1	2.86443
COL20A1	0.446501
COL21A1	4.31145
COL22A1	5.36329
COL23A1	4.36336
COL24A1	4.35136
COL25A1	1.68071
col26a1	NA
COL27A1	8.60396
COL28A1	4.68048
